# Loss of altruism in the social amoeba *Dictyostelium discoideum* is associated with the G protein-coupled receptor *grlG*

**DOI:** 10.1101/2022.10.21.513250

**Authors:** Laura M. Walker, Rintsen N. Sherpa, Sindhuri Ivaturi, Debra A. Brock, Jason R. Walker, Joan E. Strassmann, David C. Queller

## Abstract

Aggregative multicellularity relies on cooperation among individual cells to form a multicellular body. In *Dictyostelium discoideum* this cooperation is maintained by high relatedness. Previous work showed that experimental evolution under low-relatedness resulted in an increase of cheaters (cells that contribute proportionally more to spores than to the sterile stalk) and that many clones completely lost cooperation and the ability to form fruiting bodies. Here, we investigate the genomic changes underlying the evolution of the cheating phenotype using whole-genome sequencing and variant analysis of these previously evolved *D. discoideum* lines. We identified 38 single nucleotide polymorphisms in 29 genes, none of which have been previously implicated in cheating. Each gene has one variant except for the G protein-coupled receptor *grlG*, which has at least one variant in over half of the lines. Upon identifying the parallel evolution of *grlG*, we screened additional clones to investigate the correlation between variants in the gene and the loss of cooperation (identified by the inability to form a fruiting body). We found that variants in the 5’ half of *grlG* that impact the signal peptide or extracellular binding domain are significantly associated with the loss of cooperation (non-fruiting); the association was not significant in the 3’ half of the gene. This suggests that the loss of *grlG* was adaptive under low-relatedness and that the 5’ half of the gene in particular is important for cooperation and multicellular development. This confirms the importance of high relatedness in the evolution of altruism in the social amoeba *D. discoideum*.
