## Supplemental Material 5 for "Loss of altruism in the social amoeba *Dictyostelium discoideum* is associated with the G protein-coupled receptor *grlG*"

### Sheet: Sheet1
Suplemental Material 5. Results of the functional annotation clustering with a high classification efficiency performed for the 29 genes with SNPs using the online tool DAVID (https://david.ncifcrf.gov/)
Annotation Cluster 1	Enrichment Score: 1.448570471
Category	Term	Count	%	PValue	Genes	List Total	Pop Hits	Pop Total	Fold Enrichment	Bonferroni	Benjamini	FDR
UP_KEYWORDS	Zinc	5	17.2414	0.00807788	DDB_G0270834, DDB_G0274875, DDB_G0272484, DDB_G0269332 and DDB_G0289555	29	377	13064	5.97457	0.234827	0.274648	0.274648
UP_KEYWORDS	Metal-binding	5	17.2414	0.0710081	DDB_G0270834, DDB_G0274875, DDB_G0272484, DDB_G0269332 and DDB_G0289555	29	740	13064	3.0438	0.912018	0.603569	0.603569
GOTERM_MF_DIRECT	GO:0046872~metal ion binding	5	17.2414	0.0786471	DDB_G0270834, DDB_G0274875, DDB_G0272484, DDB_G0269332 and DDB_G0289555	14	765	5854	2.73296	0.881129	1	1
Annotation Cluster 2	Enrichment Score: 1.108774281
Category	Term	Count	%	PValue	Genes	List Total	Pop Hits	Pop Total	Fold Enrichment	Bonferroni	Benjamini	FDR
UP_KEYWORDS	Transmembrane helix	10	34.4828	0.0660941	DDB_G0278531, DDB_G0278575, DDB_G0281923, DDB_G0280505, DDB_G0272244, DDB_G0269332, DDB_G0290943, DDB_G0276291, DDB_G0289555 and DDB_G0290523	29	2464	13064	1.82826	0.895286	0.603569	0.603569
UP_KEYWORDS	Transmembrane	10	34.4828	0.0668142	DDB_G0278531, DDB_G0278575, DDB_G0281923, DDB_G0280505, DDB_G0272244, DDB_G0269332, DDB_G0290943, DDB_G0276291, DDB_G0289555 and DDB_G0290523	29	2469	13064	1.82456	0.897918	0.603569	0.603569
GOTERM_CC_DIRECT	GO:0016021~integral component of membrane	10	34.4828	0.0715888	DDB_G0278531, DDB_G0278575, DDB_G0281923, DDB_G0280505, DDB_G0272244, DDB_G0269332, DDB_G0290943, DDB_G0276291, DDB_G0289555 and DDB_G0290523	16	2497	6546	1.63847	0.671825	1	1
UP_KEYWORDS	Membrane	10	34.4828	0.116152	DDB_G0278531, DDB_G0278575, DDB_G0281923, DDB_G0280505, DDB_G0272244, DDB_G0269332, DDB_G0290943, DDB_G0276291, DDB_G0289555 and DDB_G0290523	29	2751	13064	1.63752	0.982999	0.789832	0.789832
